# Genome-wide association study and functional validation implicates JADE1 in tauopathy

**DOI:** 10.1101/2021.06.30.450599

**Authors:** Kurt Farrell, SoongHo Kim, Natalia Han, Megan A. Iida, Elias Gonzalez, Marcos Otero-Garcia, Jamie Walker, Tim Richardson, Alan E. Renton, Shea J. Andrews, Brian Fulton-Howard, Jack Humphrey, Ricardo A. Vialle, Kathryn R. Bowles, Kristen Whitney, Diana K. Dangoor, Edoardo Marcora, Marco M. Hefti, Alicia Casella, Cheick Sissoko, Manav Kapoor, Gloriia Novikova, Evan Udine, Garrett Wong, Weijing Tang, Tushar Bhangale, Julie Hunkapiller, Gai Ayalon, Rob Graham, Jonathan D. Cherry, Etty Cortes, Valeriy Borukov, Ann C. McKee, Thor D. Stein, Jean-Paul Vonsattel, Andy F. Teich, Marla Gearing, Jonathan Glass, Juan C. Troncoso, Matthew P. Frosch, Bradley T. Hyman, Dennis W. Dickson, Melissa E. Murray, Johannes Attems, Margaret E. Flanagan, Qinwen Mao, M-Marsel Mesulam, Sandra Weintraub, Randy Woltjer, Thao Pham, Julia Kofler, Julie A. Schneider, Lei Yu, Dushyant P. Purohit, Vahram Haroutunian, Patrick R. Hof, Sam Gandy, Mary Sano, Thomas G. Beach, Wayne Poon, Claudia Kawas, María Corrada, Robert A. Rissman, Jeff Metcalf, Sara Shuldberg, Bahar Salehi, Peter T. Nelson, John Q. Trojanowski, Edward B. Lee, David A. Wolk, Corey T. McMillan, Dirk C. Keene, Thomas J. Montine, Gabor G. Kovacs, Mirjam I. Lutz, Peter Fischer, Richard J. Perrin, Nigel Cairns, Erin E. Franklin, Herbert T. Cohen, Maria Inmaculada Cobos Sillero, Bess Frost, Towfique Raj, Alison Goate, Charles L. White, John F. Crary

## Abstract

Primary age-related tauopathy (PART) is a neurodegenerative tauopathy with features distinct from but also overlapping with Alzheimer disease (AD). While both exhibit Alzheimer-type temporal lobe neurofibrillary degeneration alongside amnestic cognitive impairment, PART develops independently of amyloid-β (Aβ) deposition in plaques. The pathogenesis of PART is unknown, but evidence suggests it is associated with genes that promote tau pathology as well as others that protect from Aβ toxicity. Here, we performed a genetic association study in an autopsy cohort of individuals with PART (*n*=647) using Braak neurofibrillary tangle stage as a quantitative trait adjusting for sex, age, genotyping platform, and principal components. We found significant associations with some candidate loci associated with AD and progressive supranuclear palsy, a primary tauopathy (*SLC24A4, MS4A6A, HS3ST1, MAPT* and *EIF2AK3*). Genome-wide association analysis revealed a novel significant association with a single nucleotide polymorphism on chromosome 4 (rs56405341) in a locus containing three genes, including *JADE1* which was significantly upregulated in tangle-bearing neurons by single-soma RNA-seq. Immunohistochemical studies using antisera targeting JADE1 protein revealed localization within tau aggregates in autopsy brain from tauopathies containing isoforms with four microtubule-binding domain repeats (4R) and mixed 3R/4R, but not with 3R exclusively. Co-immunoprecipitation revealed a direct and specific binding of JADE1 protein to tau containing four (4R) and no N-terminal inserts (0N4R) in post-mortem human PART brain tissue. Finally, knockdown of the *Drosophila* JADE1 homolog rhinoceros (rno) enhanced tau-induced toxicity and apoptosis *in vivo* in a humanized 0N4R mutant tau knock-in model as quantified by rough eye phenotype and terminal deoxynucleotidyl transferase dUTP nick end-labeling (TUNEL) in the fly brain. Together, these findings indicate that PART has a genetic architecture that partially overlaps with AD and other tauopathies and suggests a novel role for JADE1 as a mediator of neurofibrillary degeneration.
