## Supplemental tables for "Genome-wide association study and functional validation implicates JADE1 in tauopathy"

### Sheet: Supplementary Table 1
	Supplemental Table 1 | Number of samples received by each center
	Center	n
	Boston University	9
	Columbia University Medical Center	13
	Emory University	7
	Johns Hopkins University	27
	Massachusetts Alzheimer's Disease Research Center	27
	Mayo Clinic	16
	Newcastle University	23
	Northwestern University	5
	Oregon Health Sciences University	68
	University of Pittsburgh	17
	Rush University Medical Center	48
	Icahn School of Medicine at Mount Sinai	113
	Banner Sun Health Research Institute	84
	University of California, Irvine	39
	University of California, San Diego	3
	University of Kentucky	18
	University of Pennsylvania	19
	University of Texas Southwestern	25
	University of Washington	20
	Medical University of Vienna	21
	Washington University in Saint Louis	45

### Sheet: Supplementary Table 2
	Supplemental Table 2 | Summary of individual and meta analysis of rs56405341
	Test conditions	Sample size (n)	Beta	Standard error	Z-score	L95	U95	t-statistic	p
	Braak stage, Global Screening array	207	0.2034	0.08216	2.47566	0.04234	0.3644	2.475	0.01415
	Braak stage, Omni-express chip	440	0.2785	0.05637	4.94057	0.1681	0.389	4.941	1.113e-06
	Meta analysis (METAL )	647	-	-	5.404	-	-	-	5.61E-8 ( ++ )
														P

### Sheet: Supplementary table 3
	Supplemental Table 3 | List of all Snps that were above the suggestive line
	Chromosome	SNP	Base pair	A1	Beta	Standard error	L95	U95	t-statistic	p
	2	rs78580932	11935322	C	-0.5493	0.1068	-0.7586	-0.3401	-5.146	3.553e-07
	2	rs74600760	235768810	T	-0.5306	0.1092	-0.7446	-0.3166	-4.86	1.479e-06
	3	rs111610564	61518166	C	-0.4981	0.1034	-0.7007	-0.2955	-4.818	1.812e-06
	3	rs75367690	61518193	A	-0.4981	0.1034	-0.7007	-0.2955	-4.818	1.812e-06
	3	rs78367818	61518380	T	-0.484	0.1017	-0.6834	-0.2846	-4.757	2.429e-06
	3	rs76293999	61518765	C	-0.4981	0.1034	-0.7007	-0.2955	-4.818	1.812e-06
	3	rs80325426	61521640	T	-0.4981	0.1034	-0.7007	-0.2955	-4.818	1.812e-06
	3	rs349509	140216029	A	-0.7761	0.1562	-1.082	-0.47	-4.969	8.642e-07
	3	rs13323081	179019705	G	0.2428	0.04697	0.1507	0.3348	5.169	3.16e-07
	3	rs13078538	179020722	A	0.235	0.0469	0.1431	0.3269	5.011	7.011e-07
	4	rs56405341	130085480	A	0.2555	0.04625	0.1649	0.3462	5.524	4.822e-08
	4	rs17431373	130096062	A	0.2403	0.04701	0.1482	0.3325	5.112	4.211e-07
	4	rs11729109	130096820	A	0.2403	0.04701	0.1482	0.3325	5.112	4.211e-07
	4	rs1588808	130099986	C	0.2403	0.04701	0.1482	0.3325	5.112	4.211e-07
	4	rs59779898	130104994	T	0.2423	0.04665	0.1508	0.3337	5.193	2.781e-07
	4	rs61470543	130105269	T	0.2403	0.04701	0.1482	0.3325	5.112	4.211e-07
	4	rs35311431	130107476	T	0.2403	0.04701	0.1482	0.3325	5.112	4.211e-07
	4	rs34495244	130107609	G	0.2403	0.04701	0.1482	0.3325	5.112	4.211e-07
	4	4:130107649	130107649	C	0.2403	0.04701	0.1482	0.3325	5.112	4.211e-07
	4	rs13131099	130107755	C	0.2403	0.04701	0.1482	0.3325	5.112	4.211e-07
	4	rs13131323	130107819	G	0.2403	0.04701	0.1482	0.3325	5.112	4.211e-07
	4	rs13103701	130107864	T	0.2403	0.04701	0.1482	0.3325	5.112	4.211e-07
	4	rs13137298	130108224	C	0.2403	0.04701	0.1482	0.3325	5.112	4.211e-07
	4	4:130108226	130108226	A	0.2403	0.04701	0.1482	0.3325	5.112	4.211e-07
	4	rs13110313	130108278	A	0.2403	0.04701	0.1482	0.3325	5.112	4.211e-07
	4	rs11731055	130108518	T	0.2403	0.04701	0.1482	0.3325	5.112	4.211e-07
	4	rs17790747	130112972	A	0.2403	0.04701	0.1482	0.3325	5.112	4.211e-07
	4	rs60645642	130113055	T	0.2403	0.04701	0.1482	0.3325	5.112	4.211e-07
	4	rs11099002	130114081	A	0.2403	0.04701	0.1482	0.3325	5.112	4.211e-07
	4	rs10518545	130114848	G	0.2361	0.04689	0.1442	0.3279	5.035	6.238e-07
	4	rs11737273	130115077	A	0.2361	0.04689	0.1442	0.3279	5.035	6.238e-07
	4	rs11732872	130115144	T	0.2361	0.04689	0.1442	0.3279	5.035	6.238e-07
	4	rs10494318	130115306	A	0.2361	0.04689	0.1442	0.3279	5.035	6.238e-07
	4	rs11099003	130115445	A	0.2361	0.04689	0.1442	0.3279	5.035	6.238e-07
	4	rs12512996	130115623	C	0.2361	0.04689	0.1442	0.3279	5.035	6.238e-07
	4	rs12650648	130117960	A	0.2361	0.04689	0.1442	0.3279	5.035	6.238e-07
	4	rs77506227	137329297	A	-0.797	0.1633	-1.117	-0.4769	-4.881	1.336e-06
	4	rs144061068	137341719	C	-0.797	0.1633	-1.117	-0.4769	-4.881	1.336e-06
	4	rs185142484	137341721	T	-0.797	0.1633	-1.117	-0.4769	-4.881	1.336e-06
	5	rs3762996	150469626	T	0.2238	0.04732	0.131	0.3165	4.729	2.777e-06
	5	rs4958886	150471564	T	0.2237	0.04712	0.1313	0.316	4.747	2.547e-06
	5	rs4958888	150472842	A	0.2245	0.04655	0.1333	0.3157	4.823	1.773e-06
	5	rs6579838	150473104	C	0.2339	0.0459	0.1439	0.3239	5.096	4.567e-07
	10	rs150945906	124487608	A	-0.648	0.1359	-0.9144	-0.3816	-4.768	2.31e-06
	15	rs147462127	24515682	T	-0.8445	0.1697	-1.177	-0.5118	-4.976	8.368e-07
	15	rs185845364	36865219	G	-0.7974	0.1613	-1.113	-0.4813	-4.944	9.79e-07
	15	rs117904408	36896306	A	-0.7974	0.1613	-1.113	-0.4813	-4.944	9.79e-07
	15	rs79271917	36927641	C	-0.7744	0.158	-1.084	-0.4647	-4.901	1.211e-06
	17	rs12948330	1872722	A	-0.2143	0.04588	-0.3043	-0.1244	-4.671	3.655e-06
	17	rs12451228	1877740	C	-0.2153	0.04642	-0.3063	-0.1243	-4.638	4.264e-06
	17	rs12948582	1879231	A	-0.2152	0.04656	-0.3064	-0.1239	-4.621	4.617e-06
	17	rs12946465	1879293	C	-0.2189	0.04607	-0.3092	-0.1286	-4.751	2.506e-06
	19	rs10415392	45719790	T	0.3449	0.07118	0.2054	0.4844	4.846	1.586e-06
	20	rs78923929	56754110	A	-0.6559	0.1326	-0.9158	-0.3959	-4.945	9.756e-07

### Sheet: Supplementary Table 4
	Supplementary Table 4 | Summary of the SNPs in LD with the Genome wide significant hit on Chromosome 4
	Chromosome	Position	LD r²	LD D'	variant	Ref	Alt	AFR freq	AMR freq	ASN freq	EUR freq	Sig level this GWAS
	4	129164325	1	1	rs56405341	G	A	0.18	0.23	0.09	0.27	4.822e-08
	4	129174907	0.82	0.95	rs17431373	G	A	0.2	0.25	0.14	0.29	4.211e-07
	4	129175665	0.81	0.94	rs11729109	G	A	0.2	0.25	0.14	0.29	4.211e-07
	4	129178831	0.81	0.94	rs1588808	A	C	0.23	0.26	0.14	0.29	4.211e-07
	4	129186321	0.81	0.93	rs35311431	G	T	0.21	0.25	0.15	0.29	4.211e-07
	4	129186454	0.81	0.94	rs34495244	A	G	0.21	0.25	0.15	0.29	4.211e-07
	4	129186600	0.8	0.93	rs13131099	T	C	0.21	0.25	0.15	0.28	4.211e-07
	4	129186664	0.81	0.94	rs13131323	T	G	0.21	0.25	0.15	0.29	4.211e-07
	4	129186709	0.81	0.94	rs13103701	C	T	0.21	0.25	0.15	0.29	4.211e-07
	4	129187069	0.8	0.93	rs13137298	T	C	0.2	0.25	0.15	0.29	4.211e-07
	4	129187123	0.8	0.93	rs13110313	G	A	0.2	0.25	0.15	0.29	4.211e-07
	4	129187363	0.8	0.93	rs11731055	C	T	0.2	0.25	0.15	0.29	4.211e-07
	4	129191817	0.81	0.94	rs17790747	C	A	0.21	0.25	0.15	0.29	4.211e-07
	4	129191900	0.81	0.94	rs60645642	A	T	0.21	0.25	0.15	0.29	4.211e-07
	4	129192926	0.81	0.94	rs11099002	G	A	0.21	0.25	0.15	0.29	4.211e-07
	4	129193693	0.81	0.94	rs10518545	A	G	0.21	0.25	0.15	0.29	6.238e-07
	4	129193922	0.81	0.94	rs11737273	T	A	0.21	0.25	0.15	0.29	6.238e-07
	4	129193989	0.81	0.94	rs11732872	C	T	0.21	0.25	0.15	0.29	6.238e-07
	4	129194151	0.81	0.94	rs10494318	G	A	0.21	0.25	0.15	0.29	6.238e-07
	4	129194290	0.81	0.94	rs11099003	G	A	0.21	0.25	0.15	0.29	6.238e-07
	4	129194468	0.81	0.94	rs12512996	T	C	0.23	0.26	0.15	0.29	6.238e-07
	4	129196805	0.81	0.94	rs12650648	G	A	0.21	0.25	0.15	0.29	6.238e-07

### Sheet: Supplemental Table 5
	Supplemental Table 5 | List all the overlapping AD and PSP genes and their P-values
	Chromsome	SNP	Base pair	GENE	A1	Associated disease	beta	Standard error	L95	U95	t-statistic	p
	14	rs12590654	92938855	SLC24A4	A	AD	-0.1416	0.04447	-0.2288	-0.05447	-3.185	0.001519
	11	rs1582763	60021948	MS4A6A	A	AD	-0.1074	0.04352	-0.1927	-0.02214	-2.469	0.01382
	11	rs2081545	59958380	MS4A6A	A	AD	-0.1029	0.04357	-0.1883	-0.01747	-2.361	0.01853
	4	rs7657553	11723235	HS3ST1	A	AD	0.1082	0.04833	0.01351	0.2029	2.239	0.02547
	17	rs242557	44019712	MAPT	A	PSP	0.1046	0.04677	0.01298	0.1963	2.237	0.0256
	11	rs7935829	59942815	MS4A6A	G	AD	-0.09574	0.0433	-0.1806	-0.01087	-2.211	0.02739
	2	rs7571971	88895351	EIF2AK3	T	PSP	-0.09897	0.04741	-0.1919	-0.006036	-2.087	0.03726
	17	rs8070723	44081064	MAPT	G	PSP	-0.09071	0.05246	-0.1935	0.01212	-1.729	0.0843
	11	rs11218343	121435587	SORL1	C	AD	0.1607	0.09524	-0.02594	0.3474	1.688	0.09197
	1	rs4575098	161155392	ADAMTS4	A	AD	0.0803	0.04992	-0.01754	0.1781	1.609	0.1082
	12	rs11568563	21457434	SLCO1A2	G	PSP	-0.1419	0.0916	-0.3214	0.03769	-1.549	0.122
	16	rs59735493	31133100	KAT8	A	AD	0.06659	0.04702	-0.02556	0.1587	1.416	0.1572
	11	rs867611	85776544	PICALM	G	AD	0.06358	0.04517	-0.02494	0.1521	1.408	0.1597
	11	rs3844143	85850243	PICALM	T	AD	-0.05314	0.04247	-0.1364	0.03011	-1.251	0.2114
	2	rs4663105	127891427	BIN1	C	AD	0.052	0.04392	-0.03408	0.1381	1.184	0.2368
	7	rs1859788	99971834	ZCWPW1	A	AD	-0.05435	0.04612	-0.1447	0.03604	-1.179	0.239
	17	rs28394864	47450775	ABI3	A	AD	-0.0485	0.04304	-0.1329	0.03586	-1.127	0.2603
	11	rs10792832	85867875	PICALM	A	AD	0.04726	0.04386	-0.03869	0.1332	1.078	0.2816
	7	rs7384878	99932049	ZCWPW1	C	AD	-0.04981	0.0465	-0.1409	0.04132	-1.071	0.2844
	10	rs11257238	11717397	ECHDC3	C	AD	0.0446	0.04395	-0.04154	0.1307	1.015	0.3106
	6	rs9381563	47432637	CD2AP	C	AD	0.04364	0.04442	-0.04342	0.1307	0.9825	0.3262
	18	rs76726049	56189459	ALPK2	C	AD	-0.1423	0.1499	-0.4361	0.1514	-0.9496	0.3427
	19	rs76320948	46241841	AC074212.3	T	AD	0.1188	0.1253	-0.1268	0.3644	0.9478	0.3436
	6	rs12203592	396321	IRF4	T	PSP	-0.03668	0.05208	-0.1388	0.06539	-0.7044	0.4814
	19	rs111278892	1039323	ABCA7	G	AD	-0.04308	0.06226	-0.1651	0.07894	-0.6919	0.4892
	6	rs6931277	32583357	HLA-DRB1	T	AD	-0.03561	0.05453	-0.1425	0.07127	-0.653	0.514
	1	rs6656401	207692049	CR1	A	AD	-0.03293	0.05865	-0.1479	0.08202	-0.5615	0.5746
	17	rs9916042	4984447	SCIMP	A	AD	0.02633	0.04747	-0.06671	0.1194	0.5547	0.5793
	1	rs2093760	207786828	CR1	A	AD	-0.03153	0.05751	-0.1442	0.08118	-0.5483	0.5837
	1	rs1411478	180962282	STX6	A	PSP	-0.02358	0.04369	-0.1092	0.06205	-0.5397	0.5896
	1	rs679515	207750568	CR1	T	AD	-0.03111	0.05879	-0.1463	0.08412	-0.5292	0.5969
	8	rs1532278	27466315	CLU/PTK2B	T	AD	0.02125	0.04477	-0.0665	0.109	0.4746	0.6352
	15	rs117618017	63569902	APH1B	T	AD	-0.02937	0.06542	-0.1576	0.09885	-0.449	0.6536
	19	rs4147929	1063443	ABCA7	A	AD	-0.0258	0.05791	-0.1393	0.0877	-0.4455	0.6561
	2	rs10933431	233981912	INPPD5	G	AD	0.01815	0.04943	-0.07872	0.115	0.3673	0.7136
	17	rs113260531	5138980	SCIMP	A	AD	-0.02457	0.06702	-0.1559	0.1068	-0.3666	0.714
	19	rs75627662	45413576	APOE	T	AD	-0.02147	0.06067	-0.1404	0.09744	-0.3538	0.7236
	4	rs6448453	11026028	CLNK	A	AD	-0.01594	0.04698	-0.108	0.07615	-0.3392	0.7346
	4	rs6448451	11024682	CLNK	G	AD	-0.01555	0.04697	-0.1076	0.07652	-0.331	0.7408
	19	rs3752241	1053524	ABCA7	G	AD	0.01904	0.05837	-0.09537	0.1334	0.3261	0.7444
	1	rs6687758	222164948	DUSP10	G	PSP	0.01773	0.05471	-0.0895	0.125	0.3241	0.746
	10	rs11257242	11721119	ECHDC3	C	AD	-0.01356	0.04447	-0.1007	0.0736	-0.3049	0.7606
	8	rs4236673	27464929	CLU/PTK2B	A	AD	0.01159	0.04469	-0.076	0.09918	0.2593	0.7955
	3	rs1768208	39523003	MOBP	T	PSP	0.011	0.04722	-0.08155	0.1036	0.233	0.8158
	19	rs41289512	45351516	APOE	G	AD	0.02367	0.1369	-0.2447	0.292	0.1729	0.8628
	19	rs41289512	45351516	APOE	G	AD	0.02367	0.1369	-0.2447	0.292	0.1729	0.8628
	15	rs442495	59022615	ADAM10	C	AD	-0.003763	0.04646	-0.09483	0.0873	-0.081	0.9355
	20	rs6014724	54998544	CASS4	G	AD	-0.005455	0.07087	-0.1444	0.1334	-0.07697	0.9387
	17	rs2632516	56409089	BZRAP1-AS1	C	AD	-0.001851	0.04495	-0.08996	0.08626	-0.04117	0.9672
	7	rs11763230	143108841	EPHA1	T	AD	-0.002127	0.05674	-0.1133	0.1091	-0.03749	0.9701
	19	rs3865444	51727962	CD33	A	AD	0.001527	0.04592	-0.08848	0.09153	0.03325	0.9735
	7	rs7810606	143108158	EPHA1	T	AD	-0.001211	0.0426	-0.0847	0.08228	-0.02843	0.9773

### Sheet: Supplementary Table 6
	Supplementary Table 6 | JADE1 immunohistochemistry
					JADE1 immunohistochemistry									P-tau immunohistochemistry
	Case	Diagnosis	Age	Sex	NFT burden	CTE lesion	ARTAG	Astocytic plaques	tufted astrocytes	coiled bodies	Ab plaque neurites	Other pathology		NFT burden	CTE lesion	ARTAG	Astocytic plaques	tufted astrocytes	coiled bodies	Ab plaque neurites	Other pathology	Regions checked
	1	PART	90	F	+++	N	0	0	0	0	0			+++	N	0	0	0	0	0		HP
	2	PART	90	F	+	N	0	0	0	0	0			++	N	0	0	0	0	0		HP
	3	PART	81	M	+	N	0	0	0	0	0			++	N	0	0	0	0	0		HP
	4	AD	82	M	+++	N	0	0	0	0	+			+++	N	+	0	0	0	+++		HP
	5	AD	63	M	+	N	+	+	0	+	2			+	N	+	+	0	+	++		HP
	6	AD	83	F	+++	N	+	0	0	0	2			+++	N	+	0	0	+	++		HP
	7	PSP	69	M	+	N	+	++	++	2	0			++	N	+	++	++	++	0		STN
	8	PSP	71	M	++	N	0	+	+	+	0			+++	N	++	++	++	++	0	+/- (grains)	STN
	9	PSP	64	M	+	N	0	0	+	+	0			+	N	+	0	+	+	0		STN
	10	CBD	72	M	+	N	0	0	0	0	0			+++	N	++	++	++	0	0	+/- (grains)	F
	11	CBD	75	F	+	N	0	+	+	0	0			+	N	+	++	+	+	0		F
	12	CBD	63	XX	+	N	0	++	0	0	0			++	N	+	+++	+	+	0		F
	13	CTE	XX	XX	+	Y	+	+	0	0	+			+	Y	++	++	+	0	0	+/- (grains)	F
	14	CTE	83	M	++	Y	++	++	+	+	0			++	Y	+++	++	++	+	0		F
	15	CTE	77	M	++	Y	++	++	+	+	2			+++	Y	+++	++	+	+	0		F
	16	AGD, AD, CTE	85	M	+	N	++	0	0	0	+	+/- (grains)		+++	N	+++	+	+	+	+	+/- (grains)	HP
	17	AGD, PART	88	F	+	N	+	+	0	0	0	+/- (grains)		+++	N	++	0	+	0	0	+/- (grains)	HP
	17	PiD	40	M	0	N	0	0	0	0	0			+++	N	+	0	0	0	0	+/- (grains), Pick bodies	F
	18	PiD	XX	XX	0	N	0	0	0	0	0			++	N	++	0	0	+	0	Pick bodies	HP
	19	PiD	XX	XX	0	N	0	0	0	0	0			+++	N	++	0	0	+	0	Pick bodies	HP
	Scale: 0 none, + mild, ++ modeate, +++ severe pathology; HP (hippocampus), STN (subthalamic nucleus), F (frontal)
